# HumanMine: advanced data searching, analysis and cross-species comparison

**DOI:** 10.1101/2022.05.11.491545

**Authors:** Rachel Lyne, Adrián Bazaga, Daniela Butano, Sergio Contrino, Joshua Heimbach, Fengyuan Hu, Alexis Kalderimis, Mike Lyne, Kevin Reierskog, Radek Stepan, Julie Sullivan, Archie Wise, Yo Yehudi, Gos Micklem

## Abstract

HumanMine (www.humanmine.org) is an integrated database of human genomics and proteomics data that provides a powerful interface to support sophisticated exploration and analysis of data compiled from experimental, computational and curated data sources. Built using the InterMine data integration platform, HumanMine includes genes, proteins, pathways, expression levels, SNPs, diseases and more, integrated into a single searchable database. HumanMine promotes integrative analysis, a powerful approach in modern biology that allows many sources of evidence to be analysed together. The data can be accessed through a user-friendly web interface as well as a powerful, scriptable web service API to allow programmatic access to data. The web interface includes a useful identifier resolution system, sophisticated query options and interactive results tables that enable powerful exploration of data, including data summaries, filtering, browsing and export. A set of graphical analysis tools provide a rich environment for data exploration including statistical enrichment of sets of genes or other biological entities. HumanMine can be used for integrative multi-staged analysis that can lead to new insights and uncover previously unknown relationships.

Database URL: https://www.humanmine.org
