## Supplementary TableS1 for "HumanMine: advanced data searching, analysis and cross-species comparison"

### Sheet: SupplementaryTableS1
Data set name	Data set description		Data source	Data source url
GTEx RNA-Seq Data	Median gene-level TPM by tissue.	8; July 2019	GTEx portal	https://www.gtexportal.org/home/
Arrayexpress-atlas	E-MTAB-62: Human gene expression atlas of 5372 samples representing 369 different cell and tissue types, disease states and cell lines	June 2011	ArrayExpress	http://www.ebi.ac.uk/arrayexpress/
atlas-express	Illumina Body Map: RNA-Seq of human individual tissues and mixture of 16 tissues (Illumina Body Map: E-MTAB-513)	July 2014	ArrayExpress	http://www.ebi.ac.uk/arrayexpress/
biogrid	BioGRID interactions: Curated genetic and physical interaction data for Homo sapiens and Mus musculus fromt he BioGRID database	4.4.206; February 2022	BioGRID	http://www.thebiogrid.org/
clinvar	ClinVar: a freely accessible, public archive of reports of the relationships among human variations and phenotypes, with supporting evidence.	February 2022	NCBI	https://www.ncbi.nlm.nih.gov
depmap-expression	RNAseq TPM gene expression data for protein coding genes in various cell lines.	May 2021	depmap	https://depmap.org/
depmap-sample-info	Cell line details for the depmap expression data.	May 2021	depmap	https://depmap.org/
disgenet-disease-associations	Human disease-gene associations from DisGeNet. DisGeNet integrates the data from many other data sources	Version 7; May 2021	disgenet-disease-associations	https://www.disgenet.org/
go	The Gene Ontology: Ontology describing the function of genes and gene products	February 2022	The Gene Ontology Consortium	http://www.geneontology.org/
go-annotation	GO Annotation for Homo sapiens: Curated gene ontology annotations for human genes	February 2022	The Gene Ontology Consortium	http://www.geneontology.org/
gtex	GTEx Single-tissue cis-eQTL Data: eGene and significant variant-gene associations based on permutations.	8; July 2019	GTEx portal	https://www.gtexportal.org/home/
hgnc	HGNC identifiers: HUGO gene nomenclature committee: Approved identifiers for Human genes	February 2022	HGNC	https://www.genenames.org/
hpo	The Human Phenotype Ontology: standardized vocabulary of phenotypic abnormalities encountered in human disease	February 2022	Human Phenotype Ontology	https://hpo.jax.org/app/
hpo-annotation	Human Phenotype Ontology annotations: Manual and semi-automated annotations created by the HPO-team	February 2022	Human Phenotype Ontology	https://hpo.jax.org/app/
huge-gwas	The GWAS catalog: The NHGRI-EBI catalog of published genome-wide association studies	February 2022	GWAS catalog	https://www.ebi.ac.uk/gwas/
interpro	InterPro: Protein families and domains	87.0; November 2021	interpro	https://www.ebi.ac.uk/interpro/
interpro-go	InterPro GO annotation: Curated GO annotations for InterPro protein domains	87.0; November 2021	interpro	https://www.ebi.ac.uk/interpro/
mammalian-phenotype-ontology	Mammalian Phenotype Ontology: Phenotypic information related to the mouse and other mammalian species	February 2022	Mammalian Phenotype Ontology	http://www.informatics.jax.org/vocab/mp_ontology
mgi-alleles	Mouse alleles and phenotypes: Mouse alleles and phenotypes mapped to human orthologues	6.17; February 2022	The Mouse genome database (MGD) from Mouse Genome Informatics (MGI)	http://www.informatics.jax.org/
mgi-identifiers	Mouse identifiers: Approved identifiers for Mouse genes from the Mouse Genome Database	6.17; February 2022	The Mouse genome database (MGD) from Mouse Genome Informatics (MGI)	http://www.informatics.jax.org/
ncbi-fasta	Homo sapiens genome sequence: Release GRCh38 of the Homo sapiens genome sequence	GRCh38.p13	NCBI	https://www.ncbi.nlm.nih.gov
ncbi-gene	Homo sapiens gene information: Additional Homo sapiens gene information from NCBI-Gene.	109.20210514; September 2021	NCBI	https://www.ncbi.nlm.nih.gov
ncbi-gff	Homo sapiens genome annotation	109.20210514; September 2021	NCBI	https://www.ncbi.nlm.nih.gov
ncbi-summaries	Homo sapiens gene summaries: text descriptions for gene functions from NCBI-Gene	109.20210514; September 2021	NCBI	https://www.ncbi.nlm.nih.gov
omim	OMIM diseases: Human disease data from OMIM mapped to genes	February 2022	omim	https://www.omim.org/
orphanet	Orphanet (rare disease portal): this dataset is used to add Orphanet disease names to the Human Phenotype Ontology annotation dataset	February 2022	Orphanet	https://www.orpha.net/consor/cgi-bin/index.php
panther	Panther:Orthologue and Paralogue predictions between D. melanogaster, D. Rerio, C. elegans, M. musculus, R. norvegicus, H. sapiens, S. cerevisiae from the Panther database	16.0; December 2020	Panther	http://pantherdb.org/
protein-atlas	The Human Protein Atlas tissue protein expression data: Expression profiles for proteins in 44 human tissues from antibody-based protein profiling using immunohistochemistry.	21.0; November 2021	The Human Protein Atlas	https://www.proteinatlas.org/
protein-atlas-rna	The Human Protein Atlas tissue mRNA expression data: mRNA expression profiles (RNA-seq) for genes in 37 human tissues.	21.0; November 2021	The Human Protein Atlas	https://www.proteinatlas.org/
protein2ipr	InterPro protein matches: Protein family and domain assignments to Homo sapiens proteins	87.0; November 2021	interpro	https://www.ebi.ac.uk/interpro/
psi-complexes	Macromolecular complexes: Macromolecular complexes for Homo sapiens from the EBI complex portal	September 2021	Complex Portal	https://www.ebi.ac.uk/complexportal/home
psi-intact	IntAct molecular interactions: Molecular interactions for Homo sapiens and Mus musculus from the IntAct database	February 2022	IntAct	https://www.ebi.ac.uk/intact/
psi-mi-ontology	PSI Molecular Interactions CV: A controlled vocabulary for describing molecular interactions	February 2022	HUPO Proteomics Standards Initiative	http://www.psidev.info/
pubmed-gene	PubMed to gene mapping: Mappings of genes found in pubmed abstracts to genes	February 2022	NCBI	https://www.ncbi.nlm.nih.gov
reactome	Reactome pathways: pathway data for Homo sapiens and Mus musculus from the Reactome database	79; December 2021	Reactome	http://www.reactome.org/
rgd-identifiers	Rat gene identifiers: Approved identifiers for rat genes from the Rat Genome Database	February 2022	The rat genome database	https://rgd.mcw.edu/
so	The Sequence Ontology: a set of terms and relationships used to describe the features and attributes of biological sequence	February 2022	Sequence Ontology	http://www.sequenceontology.org/
uniprot	UniProt: Swiss-prot and TrEMBL: Swiss-prot:high-quality, manually annotated, non-redundant protein sequences; TrEMBL: Computationally analysed records, enriched with automatic annotation	2021_04	UniProt	http://www.uniprot.org/
uniprot-fasta	UniProt protein sequences: Protein sequences from UniProt	2021_04	UniProt	http://www.uniprot.org/
uniprot-keywords	UniProt keywords: a controlled vocabulary for UniProt data	2021_04	UniProt	http://www.uniprot.org/
