## Supplementary TableS3B for "HumanMine: advanced data searching, analysis and cross-species comparison"

### Sheet: SupplementaryTableS3B
Pathway Name	Pathway Identifier	P-Value
Signaling by Interleukins	R-HSA-449147	2.47942e-78
Cytokine Signaling in Immune system	R-HSA-1280215	3.69504e-74
Immune System	R-HSA-168256	3.56451e-71
Interleukin-4 and Interleukin-13 signaling	R-HSA-6785807	5.8717e-49
Signal Transduction	R-HSA-162582	8.41068e-34
Interleukin-10 signaling	R-HSA-6783783	5.2516e-32
Innate Immune System	R-HSA-168249	4.72487e-27
Hemostasis	R-HSA-109582	2.00357e-22
Class A/1 (Rhodopsin-like receptors)	R-HSA-373076	7.05255e-22
Toll-like Receptor Cascades	R-HSA-168898	7.86209e-22
Signaling by GPCR	R-HSA-372790	1.72713e-21
GPCR downstream signalling	R-HSA-388396	7.96038e-21
GPCR ligand binding	R-HSA-500792	2.02934e-18
Platelet activation, signaling and aggregation	R-HSA-76002	1.00074e-17
Chemokine receptors bind chemokines	R-HSA-380108	6.62475e-17
Toll Like Receptor 4 (TLR4) Cascade	R-HSA-166016	1.36513e-16
Leishmania infection	R-HSA-9658195	1.28284e-15
Disease	R-HSA-1643685	1.33755e-15
Diseases of Immune System	R-HSA-5260271	6.5887e-15
Diseases associated with the TLR signaling cascade	R-HSA-5602358	6.5887e-15
Toll Like Receptor TLR1:TLR2 Cascade	R-HSA-168179	1.14681e-14
Toll Like Receptor 2 (TLR2) Cascade	R-HSA-181438	1.14681e-14
Interleukin-2 family signaling	R-HSA-451927	2.54149e-14
MyD88:MAL(TIRAP) cascade initiated on plasma membrane	R-HSA-166058	2.18666e-13
Toll Like Receptor TLR6:TLR2 Cascade	R-HSA-168188	2.18666e-13
Peptide ligand-binding receptors	R-HSA-375276	9.64498e-13
Neutrophil degranulation	R-HSA-6798695	1.99673e-11
Cell surface interactions at the vascular wall	R-HSA-202733	1.86482e-10
Interleukin-12 family signaling	R-HSA-447115	4.41262e-10
Extracellular matrix organization	R-HSA-1474244	4.48712e-10
Interleukin-1 family signaling	R-HSA-446652	5.29896e-10
Biosynthesis of specialized proresolving mediators (SPMs)	R-HSA-9018678	6.42349e-10
Biosynthesis of DHA-derived SPMs	R-HSA-9018677	1.75114e-09
Platelet degranulation	R-HSA-114608	2.65496e-09
Nucleotide-binding domain, leucine rich repeat containing receptor (NLR) signaling pathways	R-HSA-168643	2.65711e-09
G alpha (i) signalling events	R-HSA-418594	3.19982e-09
Purinergic signaling in leishmaniasis infection	R-HSA-9660826	3.77277e-09
Cell recruitment (pro-inflammatory response)	R-HSA-9664424	3.77277e-09
Toll Like Receptor 7/8 (TLR7/8) Cascade	R-HSA-168181	5.56988e-09
Response to elevated platelet cytosolic Ca2+	R-HSA-76005	9.468e-09
Arachidonic acid metabolism	R-HSA-2142753	1.01153e-08
Toll Like Receptor 9 (TLR9) Cascade	R-HSA-168138	1.42322e-08
TRAF6 mediated induction of NFkB and MAP kinases upon TLR7/8 or 9 activation	R-HSA-975138	1.87722e-08
MyD88 dependent cascade initiated on endosome	R-HSA-975155	2.56445e-08
Interleukin-20 family signaling	R-HSA-8854691	3.22917e-08
Integrin cell surface interactions	R-HSA-216083	3.35152e-08
Extra-nuclear estrogen signaling	R-HSA-9009391	3.77961e-08
Interleukin-3, Interleukin-5 and GM-CSF signaling	R-HSA-512988	5.46162e-08
Interleukin-6 signaling	R-HSA-1059683	1.04566e-07
MyD88-independent TLR4 cascade	R-HSA-166166	1.13074e-07
TRIF(TICAM1)-mediated TLR4 signaling	R-HSA-937061	1.13074e-07
Regulated Necrosis	R-HSA-5218859	1.35709e-07
Prostanoid ligand receptors	R-HSA-391908	1.40422e-07
Signaling by Receptor Tyrosine Kinases	R-HSA-9006934	2.03335e-07
Toll Like Receptor 10 (TLR10) Cascade	R-HSA-168142	2.08356e-07
Toll Like Receptor 5 (TLR5) Cascade	R-HSA-168176	2.08356e-07
MyD88 cascade initiated on plasma membrane	R-HSA-975871	2.08356e-07
IRAK4 deficiency (TLR2/4)	R-HSA-5603041	2.3185e-07
Toll Like Receptor 3 (TLR3) Cascade	R-HSA-168164	2.74659e-07
Death Receptor Signalling	R-HSA-73887	2.82646e-07
Diseases of signal transduction by growth factor receptors and second messengers	R-HSA-5663202	3.03681e-07
Potential therapeutics for SARS	R-HSA-9679191	3.76447e-07
Anti-inflammatory response favouring Leishmania parasite infection	R-HSA-9662851	5.85881e-07
Leishmania parasite growth and survival	R-HSA-9664433	5.85881e-07
Eicosanoid ligand-binding receptors	R-HSA-391903	7.58261e-07
Interferon gamma signaling	R-HSA-877300	8.82495e-07
Common Pathway of Fibrin Clot Formation	R-HSA-140875	1.01359e-06
Antigen processing-Cross presentation	R-HSA-1236975	1.23208e-06
G alpha (q) signalling events	R-HSA-416476	1.66994e-06
PI3K/AKT Signaling in Cancer	R-HSA-2219528	1.78784e-06
DDX58/IFIH1-mediated induction of interferon-alpha/beta	R-HSA-168928	2.23599e-06
MyD88 deficiency (TLR2/4)	R-HSA-5602498	2.2597e-06
Interleukin-12 signaling	R-HSA-9020591	2.86553e-06
Growth hormone receptor signaling	R-HSA-982772	4.41816e-06
TAK1-dependent IKK and NF-kB activation	R-HSA-445989	5.80474e-06
PI5P, PP2A and IER3 Regulate PI3K/AKT Signaling	R-HSA-6811558	7.0222e-06
Infectious disease	R-HSA-5663205	7.38551e-06
Negative regulation of the PI3K/AKT network	R-HSA-199418	7.63233e-06
Regulation of TLR by endogenous ligand	R-HSA-5686938	8.29547e-06
Inflammasomes	R-HSA-622312	8.29547e-06
TRAF6 mediated NF-kB activation	R-HSA-933542	8.5665e-06
Inactivation of CSF3 (G-CSF) signaling	R-HSA-9705462	8.5665e-06
Syndecan interactions	R-HSA-3000170	1.59786e-05
Interleukin receptor SHC signaling	R-HSA-912526	1.59786e-05
Interleukin-23 signaling	R-HSA-9020933	1.61136e-05
Caspase activation via Death Receptors in the presence of ligand	R-HSA-140534	2.14337e-05
Interleukin-35 Signalling	R-HSA-8984722	2.48968e-05
ESR-mediated signaling	R-HSA-8939211	2.75754e-05
Degradation of the extracellular matrix	R-HSA-1474228	2.99686e-05
G alpha (s) signalling events	R-HSA-418555	3.53508e-05
Intracellular signaling by second messengers	R-HSA-9006925	4.94676e-05
The NLRP3 inflammasome	R-HSA-844456	5.32796e-05
RHO GTPases Activate NADPH Oxidases	R-HSA-5668599	6.17656e-05
Signaling by Leptin	R-HSA-2586552	7.51049e-05
NF-kB is activated and signals survival	R-HSA-209560	7.54064e-05
SARS-CoV Infections	R-HSA-9679506	9.1188e-05
Formation of Fibrin Clot (Clotting Cascade)	R-HSA-140877	9.19593e-05
PIP3 activates AKT signaling	R-HSA-1257604	0.00010891
Adaptive Immune System	R-HSA-1280218	0.000127385
Binding and Uptake of Ligands by Scavenger Receptors	R-HSA-2173782	0.000137111
Signaling by CSF3 (G-CSF)	R-HSA-9674555	0.000138648
FOXO-mediated transcription	R-HSA-9614085	0.000143225
Interferon Signaling	R-HSA-913531	0.000165952
Signaling by Nuclear Receptors	R-HSA-9006931	0.000185811
TRAIL signaling	R-HSA-75158	0.000196092
FCERI mediated MAPK activation	R-HSA-2871796	0.000222442
Drug ADME	R-HSA-9748784	0.000231396
Interleukin-1 signaling	R-HSA-9020702	0.000233856
CASP8 activity is inhibited	R-HSA-5218900	0.000256081
Dimerization of procaspase-8	R-HSA-69416	0.000256081
Fc epsilon receptor (FCERI) signaling	R-HSA-2454202	0.00027479
MAPK family signaling cascades	R-HSA-5683057	0.000281986
Interleukin-6 family signaling	R-HSA-6783589	0.000426651
ER-Phagosome pathway	R-HSA-1236974	0.000433635
p75NTR signals via NF-kB	R-HSA-193639	0.000457708
MAPK1/MAPK3 signaling	R-HSA-5684996	0.000541735
Erythropoietin activates Phosphoinositide-3-kinase (PI3K)	R-HSA-9027276	0.000716504
Signaling by Erythropoietin	R-HSA-9006335	0.000734295
Programmed Cell Death	R-HSA-5357801	0.000747934
Synthesis of 5-eicosatetraenoic acids	R-HSA-2142688	0.000821321
Interleukin-1 processing	R-HSA-448706	0.000821321
Costimulation by the CD28 family	R-HSA-388841	0.00102098
Signaling by SCF-KIT	R-HSA-1433557	0.00102388
Non-integrin membrane-ECM interactions	R-HSA-3000171	0.00111479
Constitutive Signaling by Aberrant PI3K in Cancer	R-HSA-2219530	0.00114676
Caspase activation via extrinsic apoptotic signalling pathway	R-HSA-5357769	0.0012209
Scavenging of heme from plasma	R-HSA-2168880	0.00173606
Regulation of Insulin-like Growth Factor (IGF) transport and uptake by Insulin-like Growth Factor Binding Proteins (IGFBPs)	R-HSA-381426	0.00184533
Synthesis of epoxy (EET) and dihydroxyeicosatrienoic acids (DHET)	R-HSA-2142670	0.00234283
IkBA variant leads to EDA-ID	R-HSA-5603029	0.00234283
Biosynthesis of maresins	R-HSA-9018682	0.00234283
Erythropoietin activates STAT5	R-HSA-9027283	0.00234283
Regulation by c-FLIP	R-HSA-3371378	0.00255041
Interleukin-21 signaling	R-HSA-9020958	0.00255041
Platelet homeostasis	R-HSA-418346	0.00288492
Activation of Matrix Metalloproteinases	R-HSA-1592389	0.00292973
RIPK1-mediated regulated necrosis	R-HSA-5213460	0.00310272
Regulation of necroptotic cell death	R-HSA-5675482	0.00310272
Signaling by KIT in disease	R-HSA-9669938	0.00360011
Signaling by phosphorylated juxtamembrane, extracellular and kinase domain KIT mutants	R-HSA-9670439	0.00360011
Interleukin-15 signaling	R-HSA-8983432	0.00376876
VEGFA-VEGFR2 Pathway	R-HSA-4420097	0.0041427
FOXO-mediated transcription of oxidative stress, metabolic and neuronal genes	R-HSA-9615017	0.00476264
SMAD2/3 Phosphorylation Motif Mutants in Cancer	R-HSA-3304356	0.00487915
TGFBR1 KD Mutants in Cancer	R-HSA-3656532	0.00487915
Collagen degradation	R-HSA-1442490	0.00508236
Interleukin-17 signaling	R-HSA-448424	0.00535296
RAF/MAP kinase cascade	R-HSA-5673001	0.0054795
ADORA2B mediated anti-inflammatory cytokines production	R-HSA-9660821	0.00548116
Interleukin-27 signaling	R-HSA-9020956	0.0065229
Interferon alpha/beta signaling	R-HSA-909733	0.00664619
Signaling by TGF-beta Receptor Complex	R-HSA-170834	0.00772802
MAPK1 (ERK2) activation	R-HSA-112411	0.00870019
Interleukin-18 signaling	R-HSA-9012546	0.00870019
GPVI-mediated activation cascade	R-HSA-114604	0.0087511
NOD1/2 Signaling Pathway	R-HSA-168638	0.0087511
Molecules associated with elastic fibres	R-HSA-2129379	0.0122506
Interleukin-2 signaling	R-HSA-9020558	0.0146159
Elastic fibre formation	R-HSA-1566948	0.0169267
Signaling by PDGF	R-HSA-186797	0.0178677
Signaling by VEGF	R-HSA-194138	0.0202447
Signaling by TGFB family members	R-HSA-9006936	0.0210595
MAPK3 (ERK1) activation	R-HSA-110056	0.0243766
Interleukin-9 signaling	R-HSA-8985947	0.0243766
CD163 mediating an anti-inflammatory response	R-HSA-9662834	0.0243766
Pyroptosis	R-HSA-5620971	0.0258871
Antigen activates B Cell Receptor (BCR) leading to generation of second messengers	R-HSA-983695	0.0258871
Loss of Function of SMAD2/3 in Cancer	R-HSA-3304349	0.0272222
Loss of Function of TGFBR1 in Cancer	R-HSA-3656534	0.0272222
CLEC7A/inflammasome pathway	R-HSA-5660668	0.0272222
Biosynthesis of EPA-derived SPMs	R-HSA-9018679	0.0272222
Biosynthesis of maresin-like SPMs	R-HSA-9027307	0.0272222
RAF-independent MAPK1/3 activation	R-HSA-112409	0.0277862
PD-1 signaling	R-HSA-389948	0.0277862
Trafficking and processing of endosomal TLR	R-HSA-1679131	0.029454
GRB2:SOS provides linkage to MAPK signaling for Integrins	R-HSA-354194	0.029454
Regulation of IFNG signaling	R-HSA-877312	0.029454
Advanced glycosylation endproduct receptor signaling	R-HSA-879415	0.029454
Apoptosis	R-HSA-109581	0.033393
Immunoregulatory interactions between a Lymphoid and a non-Lymphoid cell	R-HSA-198933	0.0362703
Downstream signal transduction	R-HSA-186763	0.0374073
Paracetamol ADME	R-HSA-9753281	0.0374073
Phase I - Functionalization of compounds	R-HSA-211945	0.0379512
Cellular response to chemical stress	R-HSA-9711123	0.0392805
Biological oxidations	R-HSA-211859	0.0413449
Constitutive Signaling by Ligand-Responsive EGFR Cancer Variants	R-HSA-1236382	0.0413689
Translocation of ZAP-70 to Immunological synapse	R-HSA-202430	0.0413689
Signaling by Ligand-Responsive EGFR Variants in Cancer	R-HSA-5637815	0.0413689
FCGR3A-mediated IL10 synthesis	R-HSA-9664323	0.0414207
Signaling by PTK6	R-HSA-8848021	0.042134
Signaling by Non-Receptor Tyrosine Kinases	R-HSA-9006927	0.042134
